# Evolution of frost and drought responses in cool season grasses (Pooideae): was drought tolerance a precursor to frost tolerance?

**DOI:** 10.1101/2024.04.19.590374

**Authors:** Sylvia Pal Stolsmo, Camilla Lorange Lindberg, Rebekka Eriksen Ween, Laura Schat, Jill Christine Preston, Aelys Muriel Humphreys, Siri Fjellheim

## Abstract

Frost tolerance has evolved many times independently across flowering plants. However, conservation of several frost tolerance mechanisms among distant relatives suggests that apparently independent entries into freezing climates may have been facilitated by repeated modification of existing traits (‘precursor traits’). One possible precursor trait for freezing tolerance is drought tolerance, because palaeoclimatic data suggest plants were exposed to drought before frost and several studies have demonstrated shared physiological and genetic responses to drought and frost stress. Here, we combine ecophysiological experiments and comparative analyses to test the hypothesis that drought tolerance acted as a precursor to frost tolerance in cool-season grasses (Pooideae). Contrary to our predictions, we measured the highest levels of frost tolerance in species with the lowest ancestral drought tolerance, suggesting that the two stress responses evolved independently in different lineages. We further show that drought tolerance is more evolutionarily labile than frost tolerance. This could limit our ability to reconstruct the order in which drought and frost responses evolved relative to each other. Further research is needed to determine whether our results are unique to Pooideae or general for flowering plants.

**Highlight:** We tested whether drought tolerance was an evolutionary precursor to frost tolerance in grasses (Pooideae), but found these responses to be negatively correlated, suggesting they evolved independently in different lineages.
