## Supplementary data 1 for "Evolution of frost and drought responses in cool season grasses (Pooideae): was drought tolerance a precursor to frost tolerance?"

### Sheet: Sheet1
Names	Tribe	Regrowth,Drought	Conductivity,Drought	Fluorescence,Drought	Regrowth,Frost1	Conductivity,Frost1	Regrowth,Frost3	Conductivity,Frost3	LDM	lon	lat	bio1	bio4	bio5	bio6	bio12	bio13	bio14	bio15	Species in experiment	Species used in phylogenetic reconstruction	Species name in GBIF
POE_Agrostis_canina	POE	100	73.0556	64.7	100	10	40	33.8095	13.3277	9.20814	55.6532	7.73333	628.3	21.2	-2.5	771	82	45	23.7913	Agrostis_canina	Agrostis_canina	Agrostis_canina
POE_Agrostis_capillaris	POE	100	72.0833	34.6	100	9.02778	70	36.9658	12.8636	8.57034	53.3081	8.17917	594.434	21.3	-1.7	777	82	45	22.9692	Agrostis_capillaris	Agrostis_capillaris	Agrostis_capillaris
POE_Agrostis_vinealis	POE	100	18	122.6	100	0	20	62.5	8.9661	22.0872	67.3622	-0.916667	925.204	17.2	-17.3	560	79	28	34.4897	Agrostis_mertensii	Agrostis_vinealis	Agrostis_mertensii
POE_Anthoxanthum_odoratum	POE	100	62.5397	64.4	100	16.6667	50	12.5	12.4116	6.68651	52.7596	8.42917	568.688	21.3	-1	801	86	47	22.2558	Anthoxanthum_odoratum	Anthoxanthum_odoratum	Anthoxanthum_odoratum
POE_Briza_media	POE	100	30.3556	100.9	80	0	30	0	15.0266	10.63	52.4062	7.825	653.779	21.5	-3.2	737	80	43	22.0097	Briza_media	Briza_media	Briza_media
POE_Briza_minor	POE	100	7.61905	108.9	70	12.5	10	0	14.1964	141.903	-34.3195	14.35	443.231	27.1	3.7	737	92	34	29.864	Briza_minor	Briza_minor	Briza_minor
POE_Calamagrostis_canadensis	POE	100	77.7092	52.9	100	0	20	19.4444	12.0611	23.75	62.6549	2.45833	872.135	20.1	-12.3	623	81	31	32.0423	Calamagrostis_purpurea	Calamagrostis_canadensis	Calamagrostis_purpurea
POE_Helictotrichon_bromoides	POE	100	9.94709	100	100	0	40	28.3333	16.4846	11.3933	55.9232	7.47083	667.127	21.3	-3.5	698	77	41	23.6476	Helictotrichon_pratense	Helictotrichon_bromoides	Helictotrichon_pratense
POE_Koeleria_albida	POE	100	5.72391	109.5	100	0	40	0	14.716	14.0816	53.5355	7.77917	680.211	23.3	-2.7	589	70	32	23.4497	Koeleria_glauca	Koeleria_albida	Koeleria_glauca
POE_Phalaris_arundinacea	POE	100	74.0013	51.5	90	9.02778	10	54.2037	11.8715	6.62822	52.4249	8.825	592.899	21.8	-1	774	80	45	20.0375	Phalaris_arundinacea	Phalaris_arundinacea	Phalaris_arundinacea
POE_Polypogon_viridis	POE	100	70.5903	24.7	100	8.33333	10	77.2928	13.087	10.9582	52.2774	8.10417	669.862	21.8	-3.3	712	80	41	22.9388	Polypogon_viridis	Polypogon_viridis	Polypogon_viridis
POE_Trisetum_flavescens	POE	100	58.7716	72.5	100	0	50	37.5	13.8802	6.11836	62.4835	0.295833	661.704	14.4	-11.3	774	97	37	27.2057	Trisetum_flavescens	Trisetum_flavescens	Trisetum_flavescens
POE_Trisetum_spicatum	POE	100	6.66667	146.1	100	0	30	0	12.3512	35.5235	36.3667	15.425	674.671	30.6	1.8	546	86	5	67.1385	Trisetum_spicatum	Trisetum_spicatum	Trisetum_spicatum
BRA_Brachypodium_pinnatum	BRA	100	24.3333	79.4	90	9.375	10	22.2527	19.7442	5.7008	48.11	9.4625	619.941	23.5	-1.3	780	85	46	18.9503	Brachypodium_pinnatum	Brachypodium_pinnatum	Brachypodium_pinnatum
LYG_Lygeum_spartum	LYG	90	33.283	78.6	30	0	0	53.7657	15.0227	-1.175	38.45	15.1979	632.429	32	2.1	362.5	49	8	40.408	Lygeum_spartum	Lygeum_spartum	Lygeum_spartum
MEL_Glyceria_fluitans	MEL	100	46	100.4	60	22.5	0	52.7381	12.6047	-87.5833	42.9973	7.625	924.801	26.3	-9.9	896	103	39	24.0662	Glyceria_striata	Glyceria_fluitans	Glyceria_striata
MEL_Glyceria_occidentalis	MEL	110	69.3849	43.6	100	15	10	74.3056	11.2168	-122.666	41.0896	11.6208	546.994	28.3	1	1079	190	14	71.4276	Glyceria_occidentalis	Glyceria_occidentalis	Glyceria_occidentalis
MEL_Melica_minuta	MEL	120	22.0798	80.3	80	12.5	30	0	25.982	4.26405	43.7127	10.4896	634.681	25.4	-0.9	703	82	34	25.6514	Melica_ciliata	Melica_minuta	Melica_ciliata
MEL_Melica_nutans	MEL	100	0	108.7	90	0	50	22.5	15.5404	14.742	59.5707	5.575	727.612	21.1	-6.5	671	82	34	28.8713	Melica_nutans	Melica_nutans	Melica_nutans
POE_Alopecurus_pratensis	POE	100	88.6183	45.3	100	0	90	18.8393	14.1874	9.50537	52.7412	8.39583	626.724	21.6	-2.1	750	80	44	21.118	Alopecurus_pratensis	Alopecurus_pratensis	Alopecurus_pratensis
POE_Cynosurus_cristatus	POE	70	93.4722	17.5	100	5	30	5.92949	14.6305	4.18092	51.9584	9.175	546.415	21.3	-0.1	806	86	48	19.7668	Cynosurus_cristatus	Cynosurus_cristatus	Cynosurus_cristatus
POE_Dactylis_glomerata	POE	90	62.3765	53.1	100	0	10	23.3333	12.1707	5.78243	51.7355	9.35417	574.497	22	-0.3	776	82	45	21.6519	Dactylis_glomerata	Dactylis_glomerata	Dactylis_glomerata
POE_Deschampsia_cespitosa	POE	100	37.6984	92.2	100	22.5	60	35.4167	14.9304	10.0559	56.9275	6.6625	646.227	20.8	-4.1	753	82	43	25.8661	Deschampsia_cespitosa	Deschampsia_cespitosa	Deschampsia_cespitosa
POE_Festuca_arundinacea	POE	100	66.4898	64.1	100	0	10	5.88235	11.551	10.03	52.6854	8.25	639.659	21.6	-2.7	750	80	43	21.7508	Festuca_arundinacea	Festuca_arundinacea	Lolium_arundinaceum
POE_Festuca_ovina	POE	110	2.77778	111.5	90	0	70	12.5	19.8137	11.9584	57.2492	6.52917	677.42	21	-4.6	697	81	38	26.7745	Festuca_ovina	Festuca_ovina	Festuca_ovina
POE_Festuca_pratensis	POE	100	71.0647	59.1	100	6.81818	30	14.2361	13.5821	4.60716	49.97	9.82917	579.829	22.9	-0.2	776	81	46	17.3126	Festuca_pratensis	Festuca_pratensis	Lolium_pratense
POE_Festuca_rubra	POE	100	28.8571	94.5	100	0	50	17.2515	13.287	7.70992	53.725	8.19167	600.879	21.2	-2	776	82	45	22.3148	Festuca_rubra	Festuca_rubra	Festuca_rubra
POE_Holcus_lanatus	POE	70	91.6832	25.8	100	3.84615	40	20.625	10.1543	5.51222	51.7119	9.49167	552.336	22	-0.1	798	84	47	19.0395	Holcus_lanatus	Holcus_lanatus	Holcus_lanatus
POE_Lolium_multiflorum	POE	100	73.8396	29.3	100	12.5	30	8.89356	9.05094	5.48072	51.007	9.55	577.206	22.7	-0.3	782	81	47	17.7908	Lolium_multiflorum	Lolium_multiflorum	Lolium_multiflorum
POE_Lolium_perenne	POE	100	51.9726	88	100	12.5	80	6.81818	11.9562	5.60001	51.7749	9.49167	561.174	22.1	-0.1	785	81	46	18.8189	Lolium_perenne	Lolium_perenne	Lolium_perenne
POE_Phleum_alpinum	POE	100	18.6886	95.3	100	0	40	23.0159	14.084	11.6249	62.6734	0.825	745.117	16.9	-11.8	711	90	34	30.891	Phleum_alpinum	Phleum_alpinum	Phleum_alpinum
POE_Phleum_arenarium	POE	80	43.5152	93.5	90	15	40	52.5	13.3237	8.75	52.6577	8.4125	622.683	21.6	-2.1	768	81	44	21.2849	Phleum_pratense	Phleum_arenarium	Phleum_pratense
POE_Phleum_pratense	POE	100	74.2099	40.9	100	29.375	80	42.2619	12.1336	8.75	52.6577	8.4125	622.683	21.6	-2.1	768	81	44	21.2849	Phleum_pratense	Phleum_pratense	Phleum_pratense
POE_Poa_alpina	POE	100	6.5	93.5	100	24.1667	60	56.6667	13.3756	3.19352	42.4884	11.35	623.031	26.9	0	638	79	28	28.2066	Poa_alpina	Poa_alpina	Poa_alpina
POE_Poa_annua	POE	30	48.5357	80.2	100	0	70	29.0476	14.5446	1.59823	63.455	1.1625	657.283	14.8	-9.5	779	94	40	27.747	Poa_bulbosa	Poa_annua	Poa_bulbosa
POE_Poa_billardierei	POE	120	0	123	100	0	30	16.6667	12.2865	10.1869	62.4417	1.22083	680.978	16	-10.1	790	95	39	28.2428	Poa_alopecurus	Poa_billardierei	Poa_alopecurus
POE_Poa_palustris	POE	100	3.33333	101.9	100	0	70	20	13.0815	6.05614	52.1989	9.07917	573.432	21.7	-0.5	781	81	45	19.7504	Poa_glauca	Poa_palustris	Poa_glauca
POE_Poa_pratensis	POE	100	82.5	43.9	100	0	100	28.3333	12.1158	-3.12	38.6438	14.525	559.818	28.1	2.6	647	88	18	38.973	Poa_trivialis	Poa_pratensis	Poa_trivialis
POE_Puccinellia_distans	POE	100	44.8333	78.4	100	0	50	39.9306	12.7748	13.7469	44.2331	11.9667	648.561	26.3	-0.2	1375	178	56.5	32.6226	Puccinellia_distans	Puccinellia_distans	Puccinellia_distans
POE_Sesleria_autumnalis	POE	100	0	107.1	100	10	40	0	16.5125	6.44347	47.8487	9.69375	600.367	23.15	-0.8	1225.5	159.5	58.5	24.6101	Sesleria_autumnalis	Sesleria_autumnalis	Sesleria_autumnalis
POE_Vahlodea_atropurpurea	POE	100	10	117	90	0	40	8.33333	10.2301	-121.687	51.15	0.660417	730.683	17.6	-13.1	1056.5	131	44	34.0684	Deschampsia_atropurpurea	Vahlodea_atropurpurea	Deschampsia_atropurpurea
POE_Vulpia_myuros	POE	90	77.6667	52.5	100	6.25	50	16.25	13.0027	0.07	37.7342	15.9542	554.965	30.4	4.7	435	62	14	40.5143	Vulpia_myuros	Vulpia_myuros	Vulpia_myuros
STI_Achnatherum_calamagrostis	STI	100	79.0607	44.1	100	0	30	6.25	13.1865	17.1321	62.2728	2.6875	805.087	20	-10.8	618	80	30	30.2531	Stipa_calamagrostis	Achnatherum_calamagrostis	Achnatherum_calamagrostis
STI_Achnatherum_pekinense	STI	90	30.1071	74.7	70	0	0	0	24.0019	4.56931	50.2524	9.52083	569.362	22.5	-0.2	791	83	48	16.8948	Stipa_pekinense	Achnatherum_pekinense	Achnatherum_pekinense
STI_Jarava_ichu	STI	100	10	107	80	25	0	50	16.4695	138.578	36.504	10.0938	872.514	27.1	-6.1	1371	187	40	53.7421	Stipa_ichu	Jarava_ichu	Stipa_ichu
STI_Jarava_media	STI	100	0	138.6	90	12.5	20	43.6905	17.2942	144.65	-37.7208	14.1	404.82	26.7	4.4	615	68	38	17.9434	Nassella_trichotoma	Jarava_media	Nassella_trichotoma
STI_Nassella_clarazii	STI	110	33.6429	77.1	100	5	30	18.75	15.8531	-118.457	34.1128	15.7792	552.209	32.25	2.5	397	78	1	88.7211	Nassella_cernua	Nassella_clarazii	Nassella_cernua
STI_Nassella_filiculmis	STI	100	77.506	33.4	40	0	0	54.0865	15.368	-68.8921	-16.5333	9.4	185.319	19.4	-2.15	483	110	1	104.135	Nassella_pubiflora	Nassella_filiculmis	Nassella_pubiflora
STI_Nassella_tenuissima	STI	100	0	106.3	80	35	0	61.4744	16.7735	-69.2501	24.6338	14.1	421.064	25.5	1.9	652	87	14	59.8567	Nassella_tenuissima	Nassella_tenuissima	Nassella_tenuissima
STI_Nassella_viridula	STI	100	14.7222	99	90	0	10	15	15.2609	144.738	-37.7116	14.8417	407.82	27.1	5	566.5	62	35	17.1063	Nassella_hyalina	Nassella_viridula	Nassella_hyalina
STI_Oloptum_miliaceum	STI	60	41.2963	36.9	70	0	0	31.746	15.0035	-102.353	23.6578	14.3708	297.065	27	1.9	574	130	8	86.9795	Piptatherum_miliaceum	Oloptum_miliaceum	Achnatherum_miliaceum
STI_Piptochaetium_avenaceum	STI	100	0	125.7	80	0	0	21.875	20.9076	-71.6872	-51.0539	6.29583	399.277	16.6	-2.7	463	53	23	22.5225	Piptochaetium_fimbriatum	Piptochaetium_avenaceum	Piptochaetium_fimbriatum
STI_Stipa_barbata	STI	100	21.3542	84	80	16.6667	10	33.75	16.3299	-5.40592	39.456	13.5479	609.144	28.9	1.4	620	97	8	53.4544	Stipa_caragana	Stipa_barbata	Stipa_conferta
STI_Stipa_juncea	STI	100	4	112.2	90	12.5	30	16.6667	23.3794	69.88	42.856	8.37917	957.381	29.6	-11.8	365	50	9	44.8849	Stipa_capillata	Stipa_juncea	Stipa_capillata
STI_Stipa_lagascae	STI	120	13.8333	96.4	80	14.5833	10	18.3333	17.8066	-92.2237	15.5603	12.9292	170.205	22.4	1.8	777	141	9	85.2991	Stipa_gigantea	Stipa_lagascae	Stipa_gigantea
TRI_Aegilops_cylindrica	TRI	140	84.6083	15.8	140	0	130	20.8333	13.3106	4.82845	39.2788	14.025	664.628	30.5	0.8	576	85	11	46.7361	Aegilops_triuncialis	Aegilops_cylindrica	Aegilops_triuncialis
TRI_Agropyron_cristatum	TRI	100	18.0688	118.9	90	10	40	60.2679	16.4169	-1.2415	44.5587	7.42708	916.561	27.6	-10.6	423	65	15	38.8795	Agropyron_cristatum	Agropyron_cristatum	Agropyron_cristatum
TRI_Dasypyrum_villosum	TRI	100	74.0593	61.6	90	0	30	45.1128	10.2552	21.8664	39.9678	14.1292	662.335	29.2	1.1	669	97	18	46.0435	Dasypyrum_villosum	Dasypyrum_villosum	Dasypyrum_villosum
TRI_Elymus_repens	TRI	100	77.957	35.5	100	13.8393	60	26.25	12.3303	6.76962	52.7603	8.70417	597.788	21.6	-1.1	765	80	44	21.1025	Elymus_repens	Elymus_repens	Elymus_repens
TRI_Elymus_trachycaulus	TRI	100	31.6963	99	100	0	50	0	16.2156	-80.6381	42.25	8.9875	965.292	27.9	-8.5	946	103	52	16.0316	Hystrix_patula	Elymus_trachycaulus	Elymus_hystrix
TRI_Hordeum_jubatum	TRI	100	54.8254	59	100	0	50	24.5833	13.3971	-72.8631	50.4249	7.65	812.514	23.7	-8	597	79	27	31.5606	Hordeum_jubatum	Hordeum_jubatum	Hordeum_jubatum
TRI_Triticum_turgidum	TRI	100	60.9067	66.2	100	0	60	12.5	12.0047	5.14345	44.098	11.3792	566.585	25.1	1.1	685	78	39	20.7913	Triticum_turgidum	Triticum_turgidum	Triticum_turgidum
